# RNaseH-based ribodepletion of total planarian RNA improves detection of longer and non-polyadenylated transcripts

**DOI:** 10.1101/2024.07.20.604429

**Authors:** Pallob Barai, Shishir Biswas, Prince Verma, Elizabeth M. Duncan

## Abstract

The overwhelming majority of RNA species isolated from cells or tissues using organic extraction are ribosomal RNAs (rRNA), whereas a relatively small percentage are messenger RNAs (mRNA). For studies that seek to detect mRNA transcripts and measure changes in their expression, this lopsided ratio of desired transcripts to undesired transcripts creates a significant challenge to obtaining sensitive and reproducible results. One method for improving mRNA detection is to selectively amplify polyadenylated (polyA) mRNA molecules when generating RNA-seq libraries, a strategy that is generally very successful in many species. However, this strategy is less effective when starting with total RNA from some species e.g., the planarian species *Schmidtea mediterranea* (S.med), as it generates libraries that still contain significant and variable amounts of rRNA reads. Further, commercially available ribodepletion kits do not efficiently deplete rRNAs from these samples because their sequences are divergent from mammalian rRNAs. Here we report a customized, optimized, and economical ribodepletion strategy than allows the generation of comprehensive RNA-seq libraries with less than one percent rRNA contamination. We show that this method improves transcript detection, particularly for those without polyA tails (e.g., core histones) and those that are relatively long (e.g., microtubule motor proteins). Using this custom ribodepletion approach, we also detected many transcripts that are not represented in the most recent set of S.med gene annotations, including a subset that are likely expressed transposable elements (TEs). To facilitate future differential expression analyses of these newly identified loci, we created both an annotation file of the new loci we identified and a bioinformatic pipeline for generating additional annotations from future libraries. As significant recent research shows that TE activation is regulated and functionally important, the resources provided here will provide a starting point for investigating such mechanisms in planarians and other species with less conserved rRNA sequences.
