## Supplemental Table S1 for "RNaseH-based ribodepletion of total planarian RNA improves detection of longer and non-polyadenylated transcripts"

### Sheet: DNA sequences of rRNA probes
Probe name	sequence
12S_RNaseH-probe-1	GTAAACAACCACCAATAAACTATAGCGTTTAACAGCATGCCAGTTTAAAAAGCCAAGACAAAACTATAT
12S_RNaseH-probe-2	CTCAAGCAATCAATTTACATTAAATTTTAAAATATACACGCCTAATAAAACCATTAAACAAAATTAATA
12S_RNaseH-probe-3	CTAACATAGTAATACAAAGTGTAACCGCAGAAGCTGGCACTCATTTGATCTCCTAATAGCATATACCGA
12S_RNaseH-probe-4	GTATTAAAATCTACCACTAGTCATACATAAAGTCTCTTATTGAAACTTAACCAATTTAAACCAAATAATAAA
12S_RNaseH-probe-5	TGAGGAAATAAAATAAACAACCCTTATAAATAAAGCCAGATTCATGTCTAAAAAGGAAGTAAAACTAATAAAA
12S_RNaseH-probe-6	CGGATACTCTTTTCTAAACCCACACTCCCCAAATAATTAGAACAACTGCCAAGTCTTTTCATTTTGA
12S_RNaseH-probe-7	AGCATAACTATAAGGCCATTCACATATGTACAACCGTACACTAACCATAATCTTAGCGAGATATTGAG
12S_RNaseH-probe-8	CAAAAGGTATCTAACCAATGTAGTGAAAGCATAATCTAAGATAAGCAGCACAATGATTTGCATTAAAGAA
12S_RNaseH-probe-9	CTAAGTCCTAGAAAAGATTCAAAAAAGCCAATTCATCTAAATTTACTATTTAGTCCTGATCAACACCAATTATTT
12S_RNaseH-probe-10	GTACAATTTCTATTATACTTACCATGTTACGACTTAACTCCTCTTAAAGAACGGAGATTGACGGGCGGTGTGTA
16S_RNaseH-probe-1	GAATAAAAACATAAAAATACCTACAAACCGTAATACAAAAAGGAAAATATCACAACTAAACAGTGCAATAC
16S_RNaseH-probe-2	ATGTAATTCTAATGTTAACCAAAGAAAATAAAACAAAACACACAAAAGATATATCATATTCCATTCGAGA
16S_RNaseH-probe-3	CAAAAGCTTATCCTAAAGACAATTAAAAACTAGATAAAGAAATCCGAAAACATATCACTACTATCAATTA
16S_RNaseH-probe-4	CAAATCTTTAACAATCTAAAGAAATACTATTAAGAATAACTAAACAAATAAGAAAAAAAAACAAGTAAAA
16S_RNaseH-probe-5	GCATAATTCATATTAATTACGTAATTGCTAAAAAGAATTACTAAAACCATATAAGCAAACAAACGACTAA
16S_RNaseH-probe-6	GCAGGGACTACATTTTACAAAAAATGAAATGTTTTTAAAAAACAGTTGTAGACGCATTGAGTTATAAATA
16S_RNaseH-probe-7	GAATTAGTAGACAAGTAATTATGCTACCTTCGTACAGTCAAAGTACTGCAGCTATTTAACTTATCAGTGA
16S_RNaseH-probe-8	GTATAAATTAAAAAACAAGGCTAAATAAAAACTTGCTATCTATCAATAAACCCATTCAAACAATTCTA
16S_RNaseH-probe-9	GAAACACCACTAAGTTAAAAACTCTCTAGGGTCTTTTCGTCCTTGAAATAACAAACTGTATCTTTACAGAAA
16S_RNaseH-probe-10	AGGAAGTTCATAATGTAATAAATAAGTATTCAAAATAAATACCGTTACCCCAACAAATAACTAAAGTAA
16S_RNaseH-probe-11	ATTCAACATCGAGGTAGAAAACAAAATCTTCGATATGTCCTCCAAGATTCTATATCCCTGTTATCCCTA
16S_RNaseH-probe-12	CTCAAATCACGAATAATATTATTAGTCGAACAGACTAAAAGTAAAGGCCTCTACACCTATCTTTAACTACA
16S_RNaseH-probe-13	CAATCCAATTCCTTTCGTACAATGGACAGAAATTCAGGATAAAAACCAACCTGATTCACATCGGTCTAAA
18S_RNaseH-probe-1	ATAGCCAGAATCAATAGCTTTTTTATATACACTATCAACTCATTTGACTCTCAATATATACCAGTAGC
18S_RNaseH-probe-2	CGAACAGCATCTCCACTATTGCAGTCTATATACACCCCATATCCATAAAGGTATATGAGATTACATTGA
18S_RNaseH-probe-3	CTATATGTTACCAGATACATTTGTGGTACGTAGCAGTCGAAAAGGTCCACGGCTTTGGACAACCCAATAC
18S_RNaseH-probe-4	ACTGAATCTGACATAATACCAATCCTGGGCCAATAAAATGTAAATTGCAAACACTCCTAGGCGTAAG
18S_RNaseH-probe-5	ACCGCTCATTAAGCTAGAAGCATTGCCTCTAACAAGCAGTAATCAATCGCATTTGAAGCCTCAATAGCA
18S_RNaseH-probe-6	CTTGGTCAATAAATAACCAATTTACAGGACCGTTATAGCTATGATAAATATCATAACATTTATTCGTTTA
18S_RNaseH-probe-7	CATTAAATATGCATAAATTAGCCACGACGTATTTTTCGACAATAAACATACGAATTTTTATTCAATCG
18S_RNaseH-probe-8	ACGGTAATTGAATATAAATAAATCCAATATACACAAGCAATACCATCGGCAATGTCTACTCAATGCATC
18S_RNaseH-probe-9	CTTTAATACACATGATATCCCACTAAAGTAGATTATCATCCTTTCAACAATGTCGAGTTTTTTGTATTACT
18S_RNaseH-probe-10	GATCAACCAGATATTTATTACGTATTCTACTTATGATAAAAGTAGTTATTATCGAAATACATCAGGCA
18S_RNaseH-probe-11	AGAGTACTAGTCTGTGTACTAAGACATGCATGGCTTAATCTTTGAGATAAGCATATGACTACTGGCAG
18S_RNaseH-probe-12	CAGTTATCTTGTGGCAAAATGATAAAATCTCTCAAATCATAGCTGTTATAATGAGCCATCCGCGGTTTC
18S_RNaseH-probe-13	TTGATCTAATAAATCCGCCGCTTCGTGAGTCACGGCATTCTTAAAAATATTAGCTCTAGAATTACCA
18S_RNaseH-probe-14	ACACAAAGGTCGTACGATCAGTAAAATTATCCAGAGTCATCAAAATACCGCCTTTCAGCGGGTTGATT
18S_RNaseH-probe-15	CAACCATGGTAAGCGTTTATCTTACCATCGAAAGTTGATAGGTCAGCCACTTCAAGAGATATGTCGTCA
18S_RNaseH-probe-16	CGTGGATGTGGTAGCCGTTTCTCAGGCTCCCTCTCCGGAATCGAACACTGATTCCCCGTTACCCGTTA
18S_RNaseH-probe-17	GCCCATATTGTTATTTTTTGTCACTACCTCACCGAACCGGTATTGGGTAATTTACGCGCCTGCTGCCTTC
18S_RNaseH-probe-18	ACTTGCCCTCCAATTGATACTTGATAAAGTATTTAAAATGTTCTCATTGCAATTATGAAACCACTAGG
18S_RNaseH-probe-19	AGCTTTTTAACTGCAACAACTTTAATATACGCTATTGGAGCTGGAATTACCGCGGCTGCTGGCACCAG
18S_RNaseH-probe-20	CGACTTCGAAGGACAAGATAGCTCTCAATCATAGATTTCAAACCATCTTTTTCCTCAATTTCAACTACG
18S_RNaseH-probe-21	ACTCTAATTTTTTCAAAGTAAACTTGTCGGTCATCCTCAACACCCATTAAAGAGCATCAAAGATATACA
18S_RNaseH-probe-22	CAAAATAAAACCGAAGTCCTATTTTATTATTCCATGCAACAATATACAAGCGTAAGCCTGCTTTAAGC
18S_RNaseH-probe-23	ACCTCTAGCACCAGCATACATATGCCCCCGGCAGTCTCTTTTAATCATTACTTCAGTTTCGAAAACCAA
18S_RNaseH-probe-24	TGATTAATGAAAACATTCTTGGCAAATGCTTTCGCAGTAGACTGTCTGCTGATGATCTAAGAATTTC
18S_RNaseH-probe-25	AGTTGGCATAGTTTATGGTCAGAACTAGGACGGTATCTGATCGTCTTCGATCCTCTGACTTTCGTTCT
18S_RNaseH-probe-26	CGGAACCCATAGACTTAGGTTTCCCGGTGACTTCTCGCAAGGAGATTTGAATTACCTTCGCGAACTGTC
18S_RNaseH-probe-27	CGCAGGCTCCACTCCTGGTGGTGCCCTTCCGTCAATTCCTTTAAGTTTCAGCTTTGCAACCATACTTCC
18S_RNaseH-probe-28	AGCTATCAATCTGTCAATCCTCACAGTGTCCGGACCGGGTGAGATTTCCCGTGTTGGGTCAAATTAAGC
18S_RNaseH-probe-29	ACGGAATTAACCAGACAAATCGCTCCACCAACTAAGAACGGCCATGCACCACCACCCACCGAATCAAG
18S_RNaseH-probe-30	CTCTAAGAAGTCAGCATTTGCGTTAGAACACAAATGTACTATTTAGCAGGTTAGAGTCTCGTTCGTTA
18S_RNaseH-probe-31	GCCCCGGACATCTAAGGGCATCACAGACCTGTTATTGCTCAATTTCATTTAGCTAAACGCTATTTATTC
18S_RNaseH-probe-32	TAGCAGGTTACCCGGCCATTTCTAGCTAGGAATAAAACTCGCTGTTACTGCCATTGTAGCGCGCGTGCG
18S_RNaseH-probe-33	TGCGCTTACTAGGAATTCCTCGTTCAAGTGGAATAATTTCAATCCACTATTCCTGACACGACAGTGATT
18S_RNaseH-probe-34	TCAATCGGTAGTAGCGACGGGCGGTGTGTACAAAGGGCAGGGACGTAATCAGCGCAAGCTAGTGACT
18S_RNaseH-probe-35	TGTCTTCTCCCAATTATAGAAATGTTGCCATTCCTTAAATCAGAATCCAACGATCTCACTAAACCAT
18S_RNaseH-probe-36	ATCCTTCCGCAGGTTCACCTACGGAAACCTTGTTACGACTTTTACTTCCTCTAAATGATCAAGTTTGAT
18S_RNaseH-probe-37	AGCACGATTATAGCATATCAGCCATAATTTTGAATCGAATTACATTTCAATCGTTTAGAAACTAATAATG
18S_RNaseH-probe-38	AGTAATTTACTTAATATATTGGTACAGATCTTCTGTTCTTTTAATTATTGGCCAGCCAGACTCGAACCA
18S_RNaseH-probe-39	TCAATAACTCATGTGCATACCGATAATATACACACTTGAAATAAATAGTTATTCCCAGTGAACAATACT
18S_RNaseH-probe-40	GTAAAAGTGTAATTAACAGAAAGACCACCAATACATATATTACTCGTAATACGGGTCGAATTGATTGT
18S_RNaseH-probe-41	CAACAATAACAATGACATATTATTAGCTTGTGTAACAATGTATAAAATCATCCAAACCATAGGCACCTC
18S_RNaseH-probe-42	AATGTTATCGTCTTAATATAAATGTTATATCAATCAGTCACCAAAAAAAGTAACTACATATCTATAAC
18S_RNaseH-probe-43	AGATTCATATGAGTACTAGGTTTGAAAATATATAAATGCTTATCAAACAAACAAAATGTCATTATGATA
18S_RNaseH-probe-44	TATTTCAAACAATTCAAAAAGAAATACCACACTCCAAAATAATAACTGTCATATGAAACAGCATTTTA
18S_RNaseH-probe-45	ACAATATCCTGATAACGCTTTGATATTGTAAAATTTTATCAGTGCCAGCTTACCATGTTTGTCGCATTG
18S_RNaseH-probe-46	ACTGCAACATAAATTTGTTATTACGTGTACGAATAACATATCATTCTACTAGACTTTTTAAACCTTGC
18S_RNaseH-probe-47	AGATTATAGCAACTAAATCGGTATTAGGTCTACAAAGCAGTATAGACCAGTTGACAATAATC
18S_RNaseH-probe-48	TAAACGTTTTATTACGAGGCAGCGTTTCGAATGATATTTGAACAAATTTTTTGGCCAATTGCAGATT
18S_RNaseH-probe-49	CTCAAATACTAAAAGTAAACGAGGATCGCTAGCATAGATTGTCACCAACCAATGCCGTTAAATTGAATATG
18S_RNaseH-probe-50	GAGTGATCCATCGCTTAAAGTGATACAGAATACAGATGCATATAGCGATCCGTATTTTAATTTGGATCT
18S_RNaseH-probe-51	ATGATCAGAGCGTTGTGCAGTTCACATTAGTTCACATATTTTGCTACGTTCTTCATCGACGTGCGAGCC
18S_RNaseH-probe-52	TACTATGCCGACCCTCAGACAGATGTGGCTATAGGTTGACCCATAGCCGCCATTTGCGTTCAAAGTGTCA
18S_RNaseH-probe-53	AAGGGCACTCTCGATAGAAATACCAAAAGTGAACCCTTCAAAACATTACTATAGAACGTAATGAT
18S_RNaseH-probe-54	CACATATACATATATATAGTGTAATACTCTATGTTTCCATAGAGGTGTATTTTCATACACTATCACCTTA
18S_RNaseH-probe-55	TTCAAAAATTGATTTCTACACTTGCAAACATAGAATGAAAAACCATACTATTGTACACATACACATATA
18S_RNaseH-probe-56	TATGTCAGTACATAGCATATATAAGATTCTCCAAAACTATATCGACAAATGTCATATTAAATGAAATC
18S_RNaseH-probe-57	TAAATCCAGGATTTCCGTCCTATTTGAGACCAACACACAGACACACACACACACACACATGAAT
18S_RNaseH-probe-58	ACCAATGCACAACTCATTAAGCTGTGGCACTGGCCTACTGAAAGATCAGAAAACGAATTTTCA
18S_RNaseH-probe-59	TTAAATATAAATGAAATCCCTTATGATAAATGATTAATAAAAACTCATAATCCGACAGA
18S_RNaseH-probe-60	ATCGGGTAATCTCATCTGATCTGAGGTCGGGTAATAACGCATGTTTCAGAGACAAATAGGATT
28S_RNaseH-probe-1	GAAATCCTTGTTAGTTTCTTTTCCTCCGCTTAATGATATGCTTAAGTTCAGCGGGTAATCTCATCTGATC
28S_RNaseH-probe-2	ACCACAACTCCTAGTATCAAAGATACAGGATTCAGTGCTGGGCTAATTCCCGGTCGTTCGCCACTACTAGG
28S_RNaseH-probe-3	ACCCTCTATGGACAACATCACAATCAAGTGAATTTGGAGTATACTCAACCATTAAAAACACAACCTGTAC
28S_RNaseH-probe-4	CTGCATTCTCAAACAATCCGACTCATAGGAAGTGTCAATAACAGCCTTGTATACTCCAACGGGTCTAAC
28S_RNaseH-probe-5	CACGGTACTTGTTTACTATCGGACTCGCACAAGTATTTAGCCTTAGATGGAGTTTACCACCCAATTTGGA
28S_RNaseH-probe-6	CACTCGTTTACCTCTAAGCGATTTCACGTACTATTTAACTCTCTCTTCAAAGTTCTTTTCAACTTTCCCT
28S_RNaseH-probe-7	CTTGAGAGATTTCAATAAAGACAAGATAACACACAATCAACTGAATCCCATACATCAGCTTCGGCTC
28S_RNaseH-probe-8	CTATTGGTCGCAGTTTTGATGCATAGAAAGTGCATTGATCGCATATTACGAGCTCATCTCTAGAGAATC
28S_RNaseH-probe-9	ACCGTGCATTGAACTATAAAACCGATTCCGAAGAACTGGTCACCTTTATCAACACGACAGAAAAACAGCT
28S_RNaseH-probe-10	TAACCATCAAACAATCAGCATTGACAATCACTAAAATTAGCAAATCGCAATCACCAATACACTATGTTTA
28S_RNaseH-probe-11	CTGCAGACTATAGATTTACCCTTTAGCAATCATCTACACCAACCATTCAACAGCTATCTCGTTTCGAGC
28S_RNaseH-probe-12	ACTCGCGATCATATAAAACTCCTTGGTCCGTGTTACAAGACGGGACGAGCAGGTAACCTACATATACA
28S_RNaseH-probe-13	GTCACATCACAGCTTACCGAAGCAAGCCTTTACATTAATTTCGCCATGGGGTTTCGTAAAGCCCTTTG
28S_RNaseH-probe-14	ATCGCTCAAACTCCGCCCAGATGCGAACATCTTTAGACGGGTCGATGTTGCACTCTGTGTTTCCACGAG
28S_RNaseH-probe-15	GTCCTCCATCAGAGTTTCCTCTGACTTCAACCTGCACAAGCATAGTTCACCATCTTTCGGGTCTCTACATG
28S_RNaseH-probe-16	GATGGTTCGATTAGTCTTTCGCCCCTATACTCATGTCCGACGATCGATTTGCACGTCAGAACCGCGGCG
28S_RNaseH-probe-17	TACCAGGTAAAACTACAATCACAAATGCCAGCTATCCTGAGGGAAACTTCGGAGGGAACCAGCTACTA
28S_RNaseH-probe-18	CTTCGAACCCATTTAAAGTTTGAGAATAAGTTGAGAACATTTCGTCCCCAATACTTCTAATCATTCGCTT
28S_RNaseH-probe-19	GTTCTGCTTACCAAAAATGGCCCACTAGGCATTCGTATTCGATGTACATCTCCAATAAAGAGAGACATA
28S_RNaseH-probe-20	CTTTTGTGGTTTCTCATGAGCGTGATGTTAGGCACCTTAACCAGATGTTTGGTTCATCCCACATCGCCA
28S_RNaseH-probe-21	GTTGTTACACACTCCTTAGCGGATGACGACTTCCATGTCCACCGTCCTGCTGTCTTTATCAACCAACAC
28S_RNaseH-probe-22	ACATCGATCCGGTATAGGTCCCACGCTACAGCGCCATCCATTTTCAGGGCTGGTTGATTCGGCAGGTGA
28S_RNaseH-probe-23	GCTTCTTAGCAACCACGGCACCCTCCTACACGATATCGCATACTCGTTCGGTGTAAACACCAACTTACG
28S_RNaseH-probe-24	TCACTTGAATAATTGCTACTACTACCAAGATCTGTACCCGTGACCGCTCCACTCTGACTCACGCCAGTA
28S_RNaseH-probe-25	TAGGACCGACTAACCCATGTTCAAATACTGTTCACATGGAACCCTTCTCCACTTCAGTCTTCAAGGATC
28S_RNaseH-probe-26	ATAACTAGACAAACTATCAATTAATAGACGTCTATCACCTCCATCTGATAACTGAGTTACCAGATCGCT
28S_RNaseH-probe-27	ACCAAATTTCCGTATTCAAGTTCAGGAATGTTAACCTGATTCCCTTTCGCTTCAGGAGGCTATTGAATCA
28S_RNaseH-probe-28	GAACTCTTCCCGAAACACTTGATGACGTCTCTGAGATCGCTTGTGTTACCACCTTGTGTTGCCGAAACA
28S_RNaseH-probe-29	TTGACATTTCACATCCCTTTCTCCAGATAACCTGATTCTAGGGACATGTTTATGTATACAAAGAAAAGA
28S_RNaseH-probe-30	TATAACTGCTCCCTCAGATTTTCAAGGGCCATCAGGGGCGCTTCGGACACCACAAGAACCGCGGTGCTT
28S_RNaseH-probe-31	TGTTCTAAGACTATAGGCTGCTCACCTTGGAGACCTGCTGCGGATATCGGTACGGCTTGAAACGAAATT
28S_RNaseH-probe-32	ACCCGGTCCCTAGAGCCAATCCTTTTACCGAAGGTACGGATCTAATTTGCCGACTTCCCTTACCTACAT
28S_RNaseH-probe-33	AGGGTTTCCCCAAAACAGAATCAAAACAGCCCAATTCCAATTCAATCGACTTCTTGATTAAGCCCATCAT
28S_RNaseH-probe-34	CGAAAACTCACAAATCATAGCCTAACCCGCCCATCAATCAAGTCGAAAAAGTTCCACTTCAACTCCATCT
28S_RNaseH-probe-35	ACAGTCGGATTCCTCTAGTCCATGCCAGTTCTAGGTTGACCGTTAATTGCACAATGACGACCATGAATC
28S_RNaseH-probe-36	TGGCACTGGGCAGAAATCACATTGCGTCAAAGCCATTTACTAGCCATCGCAATGCTTTGTTTTAATTAG
28S_RNaseH-probe-37	ACCTGAAGAGAGTCATAGTTACTCCCGCCGTTAACCAGCGCTTGTTTGAATTTCTTCACATTGACATTCA
28S_RNaseH-probe-38	GATAGGGACAGTAGGAATCTCGTTAATCCATTCATGCACGTCACTAATTAGATGACGAGGCATTTGGCT
28S_RNaseH-probe-39	CAACAGGGTCTTCTTTCCCCGCTATATTTTCCAAGCCCGTTCCCTTGGCTGTAGTTTCGCTAGATAGTA
28S_RNaseH-probe-40	GTCGACGTGAGTCTCCCACTTATACTACACCTCTAATGTCTCCCTACAAAGTCGGACTAGAGTCAAGCT
28S_RNaseH-probe-41	ATAAATTGACCTGAATCAACTGCACTGCATTACTGAGTAAGTAAAGAAACGATCAGAGTAGTGGTATTTCACT
28S_RNaseH-probe-42	AACTCCCCACCTGACACTGTCCTCAGAACAGCTCGAAAGCATCCGAAGATCGCTTTCTTTTCTCCACA
28S_RNaseH-probe-43	GTTTCTGTCCTGGTTGAGCTCACCTTGGGACACCTGCGTTACCATTTGACAGATGTACCGCCCCAGTCA
28S_RNaseH-probe-44	GCTTTCACGGTCTGTATTCGTACTGAAAATCAAAATCAAGTGAGCTTTTCCCCTTTTGGTCGACACCAG
28S_RNaseH-probe-45	TATCCCTGTGGTAACTTTTCTGACACCTCTTGCTTCAAACTCTGAAGACATCAAAAGGATCGATAGGCCGC
28S_RNaseH-probe-46	GAAGAGCCGACATCGAAGGATCAAAAAGCGACGTCGCTATGAACGCTTGGCCGCCACAAGCCAGTTA
28S_RNaseH-probe-47	AGCTCACGTTCCCTATTAGTGGGTGAACAATCCAACGCTTTGTGAATTCTGCTTCACAATGATAG
28S_RNaseH-probe-48	GAATTACCATTGTAATGACACTTTATATAGTAGGGTAAAACTAACCTGTCTCACGACGGTCTAAACCC
28S_RNaseH-probe-49	GCCAATGACCTTTCGATCAAGCACATTTACCAGTGATCCGAATCTGCGGTTCCTCTCGTACTGAGCA
28S_RNaseH-probe-50	ATCATTACTTCTGGGCGAGATTCAGACTTAGAGGCGTTCAGTCTTAATCTCTCGGATGGTAGCTTCGT
28S_RNaseH-probe-51	AGCCACATCCGATGGACGAACCACCAGATAATACATTTGCCTCTTTACGAGGTAGGCACTGAATT
28S_RNaseH-probe-52	AATCATAAAATATGATTCAAACATCCAACCTATTTTCATAGATTGGTTCGAGTTTAAATATATGGCTA
28S_RNaseH-probe-53	CTCGAAATCTTACGCTTCCCCGACCGTAAGGTAAGTCGTATGCAAACGATTTAATGCCAACACGTA
28S_RNaseH-probe-54	CCAACACGTAAATCCAAATCATCGCGTCAGATGGGGTTGAAGTTCAGATTCTCGCAGTTTAAAACCG
28S-partial_RNaseH-probe-1	AAATATCACATTATAATTAGAGCTTGACCGATTGCATTATTCTTCGATTGTCCCGATTGTAATTCCAAT
28S-partial_RNaseH-probe-2	ATGAGCAACTCATTTTATGTTATTTAAATTAATAGATTTGACAATCTATCACAGTAGAGACGAAATTCA
28S-partial_RNaseH-probe-3	CTTTATGGTCATAACCAATAAAGGCCGTTGTTACAATTTTTACTAGGAGTGCAAACATTTTTGACACTG
28S-partial_RNaseH-probe-4	TATGCAAATTTCCATTTAAGAATTAGAGTATTGCGCGCCGAGAATGCAATCTACGGACTTTCAGAATTA
28S-partial_RNaseH-probe-5	TATTTAAAAATCCCTAACATCAGGAATTTTTTTCAAGACATGGGGAATAGAATAATGTGAGCAAATGT
28S-partial_RNaseH-probe-6	TAATCTCCTATGTTCTTCAAATTTCCCTTTTAACCTTTCAATTCAAAATATCGTGTCTTAAACTTGAAGT
28S-partial_RNaseH-probe-7	TAGTAAACTTTATTATGAATTCTAGTACAAGTAGTTAAAACTAAATTTTATATGAAATCTAAGATTCGT
28S-partial_RNaseH-probe-8	ATAACTCAATGAACCGACATATAAACTATTAAAACAAAAGGTACATTTTGATACAAACCACTGAAGCTT
28S-partial_RNaseH-probe-9	ATATCAAGTATTCGAATATTCAAATTGTGATGTCTGATTACGCTTATTTTCCTTTAATGATTTGGTAAAG
28S-partial_RNaseH-probe-10	ACCATACAAAAAGAAATACTTTACTCTAACATGAAAACTGTCATATGAAAAAATATTTAATATATTTGA
28S-partial_RNaseH-probe-11	CTGATAATACTTTGATATTATTCAATTTTAACAGTGCCAGCTTACCATGTGTGTCGCATTGTATTTCAA
28S-partial_RNaseH-probe-12	ATATGGATTTGTTATTACGTCTATATATAACATATCATTCTACTAGACTTATTAAATCTTGCACAATATC
28S-partial_RNaseH-probe-13	AGATTATAGCAACTTAATCGGTATTAAGTCTACAAAGCTTCAATAGACCAGTTGATAATAATCACTGCA
28S-partial_RNaseH-probe-14	GAAATAAACGTTTTATTACGAGGCAGCGTTTCGAATGATATTTGAACAAATTTTTTGGCCAATTGCAGATT
28S-partial_RNaseH-probe-15	TCAAATACTAAAAGTAAACGAGGATCGCTAGCATAGATTGTCACCAACCAATGCCGTTAAATTGAATAT
28S-partial_RNaseH-probe-16	TGATCCATCGCTTAAAGTGATACAGAATACAGATGCATATAGCGATCCGTATTTTAATTTGGATCTAC
28S-partial_RNaseH-probe-17	AGCGTTGTGCAGTTCACATTAGTTCACATATTTTGCTACGTTCTTCATCGACGTGCGAGCCGAG
28S-partial_RNaseH-probe-18	ACCCTCAGACAGATGTGGCTATAGGTTGACCCATAGCCGCCATTTGCGTTCAAAGTGTCAATGATCAG
28S-partial_RNaseH-probe-19	TCGATAGAAATACCAAAAGTGAACCCTTCAAAACATTACTATAGAACGTAATGATAAATACTATGCCG
28S-partial_RNaseH-probe-20	TATATAGTGTAATACTCTATGTTTCCATAGAGGTGTATTTTCATACACTATCACCTTAAAAGGGCACTC
28S-partial_RNaseH-probe-21	TCTACACTTGCAAACATAGAATGAAAAACCATACTATTGTACACATACACATATACACATATACATA
28S-partial_RNaseH-probe-22	TAAGATTCTCCAAAACTATATCGACAAATGTCATATTAAATGAAATCAAAAACAATTCAAAAATTGATT
28S-partial_RNaseH-probe-23	CGTCCTATTTGAGACCAACACACAGACACACACACACACACATGAATATATGTCAGTACATAGCATATA
28S-partial_RNaseH-probe-24	CAACTCATTAAGCTGTGGCACTGGCCTACTGAAAGATCAGAAAACGAATTTTCATAAATCCAGGATTTC
28S-partial_RNaseH-probe-25	GATTTTAAATATAAATGAAATCCCTTATGATAAATGATTAATAAAAACTCATAATCCGACAGAACCAATGCA
28S-partial_RNaseH-probe-26	GCTTAAGTTCAGCGGGTAATCTCATCTGATCTGAGGTCGGGTAATAACGCATGTTTCAGAGACAAATAG
SpacerA_RNaseH-probe-1	ACATTTACCAGTGATCCGAATCTGCGGTTCCTCTCGTACTGAGCAGAATTACTATTATCATGACAAATTAT
SpacerA_RNaseH-probe-2	TCAGACTTAGAGGCGTTCAGTCTTAATCTCTCGGATGGTAGCTTCGTGCCACTGACCTTTCGATCAAGC
SpacerA_RNaseH-probe-3	ACTTGCGTTAATGAATAATAATATTGCCTCATTACGAGGATGGCACAAAATATCATGATTTTTAGGCGAGAT
SpacerA_RNaseH-probe-4	ATGATTCAAACATCCAAACTATTTTCATAGCCTGGTTAGAGTTTAAATATATGGCTAAGCCACATCCATTA
SpacerA_RNaseH-probe-5	CTCGAATTCTTACGCTTCCCCGACCGTAAAGTAAGTCGTCTACAAACGATTTAATGCCAACACGTAAATCATTA
SpacerA_RNaseH-probe-6	ACGAATGAATCATAAAGATCCAAATCATCGCGTCAGATGGGGATGAAGTTCAAAACCTCGCAGTATAAACTG
